# The impact of global transcriptional regulation on bacterial gene order

**DOI:** 10.1101/405894

**Authors:** Pablo Yubero, Juan F. Poyatos

## Abstract

Bacterial gene expression depends on the allocation of limited transcriptional resources provided a particular growth rate and growth condition. Early studies in a few genes suggested this global regulation to generate a unifying hyperbolic expression pattern. Here, we developed a large-scale method that generalizes these experiments to quantify the response to growth of over 700 genes that *a priori* do not exhibit any specific control. We distinguish a core subset following a promoter-specific hyperbolic response. Within this group, we sort genes with regard to their responsiveness to the global regulatory program to show that those with a particularly sensitive linear response are located near the origin of replication. We then find evidence that this genomic architecture is biologically significant by examining position conservation of *E. coli* genes in 100 bacteria. The response to the transcriptional resources of the cell results consequently in an additional feature contributing to bacterial genome organization.
