## Supplemental Table 1 for "The impact of global transcriptional regulation on bacterial gene order"

### Sheet: STable 1
		from pa(m)						from PAchr(m)
Gene name	Distance to oriC	Class pa	Km	Vm	R2	Alfa	R2_alfa	Class PA_chr	Km_chr	Vm_chr	R2_chr	Alfa_chr	R2_alfa_chr
yifB	0.01	2						2
maoP	0.01	1	326000	280000000	0.83	1400	0.994	1	768000	657000000	0.83	1390	0.994
adeP	0.013	1	0.462	229	0.707			1	0.458	227	0.705
yieE	0.014	2						2
ppiC	0.015	1	454000	29700000	0.898	74.1	0.915	1	457000	29700000	0.898	73.4	0.915
rhoL	0.017	2						3
mnmE	0.017	-1						3
rhlB	0.017	3						-1
rho	0.018	1	0.698	38.7	0.609			1	0.689	38.2	0.606
dgoR	0.022	1	0.0678	56.4	0.0748			1	0.0655	55.7	0.0708
hemC	0.028	1	0.424	31.7	0.732			1	0.409	30.9	0.725
dapF	0.03	1	0.549	175	0.317			1	0.537	170	0.313
uhpA	0.032	1	0.29	50	0.578			-1
corA	0.033	1	461000	154000000	0.96	411	0.999	1	340000	112000000	0.962	402	0.999
pldA	0.034	1	0.227	51.7	0.228			1	0.221	50.5	0.221
pldB	0.036	1	0.0326	74.3	0.00946			1	0.0281	72.5	0.00708
selC	0.039	2						-1
ubiE	0.04	1	2.02	263	0.882			1	1.91	247	0.88
yicH	0.041	-1						-1
rfaH	0.043	1	2.34	278	0.821			1	2.21	260	0.818
gmk	0.045	1	1.01	295	0.906			1	0.963	281	0.903
rph	0.047	1	469000	24500000	0.962	54.8	0.966	1	274000	14000000	0.963	53.2	0.965
dfp	0.049	1	260000	6990000	0.481	44.3	0.589	1	267000	6990000	0.481	42.8	0.586
mutM	0.049	2						-1
mobA	0.05	4						4
waaA	0.05	1	446000	55900000	0.834	202	0.991	1	399000	48900000	0.837	197	0.991
waaQ	0.051	1	0.0369	16.3	0.0364			4
rfaD	0.057	1	1.95	336	0.934			1	1.77	304	0.932
yihL	0.058	4						4
yihN	0.059	1	0.0151	24.6	0.0215			3
grxC	0.061	3						-1
trmL	0.062	1	5.16	459	0.628	112	0.619	1	4.63	405	0.624	108	0.613
yibL	0.064	3						-1
yihX	0.065	2						2
fdhD	0.069	-1						4
yibF	0.071	4						4
yiaU	0.075	3						-1
yiiR	0.08	1	0.21	75.9	0.378			1	0.196	71.9	0.358
bax	0.081	1	0.138	154	0.0648			1	0.124	145	0.0551
rraA	0.083	1	3.93	514	0.816	112	0.812	1	3.37	433	0.81	105	0.806
hslV	0.085	4						2
ftsN	0.085	1	2.04	223	0.923			1	1.82	197	0.921
rpmE	0.087	1	187000	55900000	0.431	769	0.721	1	155000	44500000	0.432	731	0.72
priA	0.087	-1						-1
bisC	0.09	1	3.19	194	0.901	47.2	0.886	1	2.73	164	0.896
yiaD	0.09	-1						3
yhjY	0.092	4						2
bcsE	0.099	4						4
murB	0.106	1	66300	3500000	0.866	47	0.866	1	54.8	2780	0.858	43.7	0.861
secE	0.108	1	525000	139000000	0.85	390	0.958	1	538000	134000000	0.857	361	0.958
thiC	0.117	1	3.11	123	0.798	33.4	0.782	1	2.69	103	0.789
nudC	0.117	1	0.0612	53.1	0.0557			4
rsd	0.117	1	13.1	28100	0.986	2270	0.985	1	7.82	16400	0.986	2100	0.983
yjaH	0.118	-1						-1
prlC	0.121	-1						3
dtpB	0.123	-1						-1
yjaB	0.124	2						2
yhiJ	0.126	-1						2
yhiI	0.127	1	4.63	692	0.867	146	0.866	1	3.51	514	0.862	136	0.856
arpA	0.128	-1						-1
yjbB	0.13	1	0.545	42.3	0.715			1	0.494	38.1	0.696
pepE	0.131	4						4
rluF	0.131	1	0.0795	36	0.0487			1	0.0632	33	0.0327
yhhT	0.135	2						3
yhhQ	0.136	1	325000	55900000	0.787	230	0.915	1	467000	74900000	0.795	213	0.915
tusA	0.136	1	456000	28000000	0.875	73.6	0.894	1	493000	28000000	0.876	66.2	0.889
rsmD	0.138	1	0.182	46.5	0.344			-1
ftsY	0.138	1	0.32	75	0.51			1	0.281	67.4	0.475
plsB	0.143	1	0.225	134	0.426			1	0.19	120	0.363
yhhZ	0.148	4						4
gntR	0.149	1	0.308	58.4	0.598			1	0.272	52.4	0.557
yhhW	0.149	2						-1
asd	0.151	1	0.0428	181	0.108			1	0.0253	164	0.0417
yhgN	0.151	1	0.378	42.1	0.623			1	0.338	37.7	0.59
ghxP	0.152	1	127000	24500000	0.704	264	0.746	1	78500	14000000	0.702	238	0.737
yzgL	0.156	-1						-1
mdtN	0.163	-1						-1
yhgA	0.165	-1						-1
yhgF	0.167	4						4
yrfF	0.172	1	2.96	208	0.701			1	2.47	166	0.689
nudE	0.172	1	0.624	90.5	0.632			1	0.528	76.9	0.593
rpe	0.177	1	0.011	31.2	0.00118			3
dam	0.177	-1						-1
yhfZ	0.178	-1						-1
yhfX	0.179	-1						-1
yjdF	0.181	-1						-1
yjdI	0.184	-1						-1
ghoS	0.184	2						2
ficA	0.187	4						2
yhfK	0.189	-1						-1
cutA	0.189	2						2
fxsA	0.191	-1						-1
yheS	0.191	1	0.0541	25.1	0.0636			3
kefG	0.192	1	0.993	166	0.66			1	0.863	140	0.641
groS	0.192	-1						-1
slyX	0.193	1	2.76	215	0.834			1	2.18	163	0.823
slyD	0.193	1	89500	47500000	0.847	713	0.919	1	193000	92300000	0.857	624	0.917
fkpA	0.193	-1						-1
yjeI	0.193	1	11.1	822	0.945	60.5	0.949	1	4.62	338	0.938	53.5	0.945
epmB	0.194	1	0.405	72	0.533			1	0.325	60.6	0.47
yheO	0.194	1	0.479	240	0.883			1	0.396	202	0.859
blc	0.195	-1						-1
tufA	0.196	1	0.867	185	0.877			1	0.701	150	0.86
bfd	0.198	-1						-1
yjeN	0.198	2						2
rlmB	0.208	4						4
yhdN	0.209	1	6.27e-13	50.1	-1.19e-12			3
yjfI	0.209	1	695000	224000000	0.824	514	0.983	1	252000	73000000	0.836	454	0.985
yjfK	0.209	1	1.09e-10	21.9	-2.2e-10			3
mscL	0.21	1	9.72e-11	65.5	-8.92e-12			3
trkA	0.211	2						2
ulaR	0.212	1	1.43	147	0.832			1	1.16	115	0.813
def	0.212	1	0.773	281	0.727			1	0.667	236	0.703
smf	0.212	3						-1
smf	0.212	1	752000	14000000	0.832	30.6	0.989	1	365000	6120000	0.837	27.4	0.987
fklB	0.217	1	3.51	163	0.733	65.7	0.721	1	2.72	119	0.721
ytfB	0.217	1	5.08e-11	121	-1.48e-10			3
ytfF	0.219	1	0.253	70.6	0.435			1	0.201	59.9	0.353
cysQ	0.22	-1						3
ytfL	0.222	1	1.07e-12	53.2	-2.14e-12			3
yhdH	0.225	3						-1
csrD	0.225	1	2.22e-12	49.3	-6.35e-13			4
ytfR	0.226	4						2
ytfQ	0.226	1	1.56	85.2	0.74			1	1.32	68.7	0.724
ppa	0.226	1	201000	103000000	0.862	712	0.981	1	336000	154000000	0.876	621	0.982
pmbA	0.229	1	0.424	61.7	0.745			1	0.35	51.6	0.701
yjgA	0.229	1	472000	31300000	0.887	80.5	0.924	1	436000	25700000	0.896	68.4	0.92
cybC	0.23	-1						-1
yhcO	0.232	4						2
degQ	0.235	-1						4
yhcB	0.235	1	24.6	4410	0.964	183	0.963	1	7.09	1210	0.961	154	0.958
zapE	0.235	1	0.188	79.3	0.303			1	0.146	67.4	0.232
yjgH	0.236	3						-1
sspA	0.236	1	134000	28000000	0.871	273	0.927	1	114000	21800000	0.869	245	0.917
pyrB	0.236	1	57800	57000000	0.816	1410	0.894	1	184000	161000000	0.818	1210	0.883
nanR	0.237	1	41.2	1500	0.833	31.5	0.833	1	6.46	228	0.819	27.2	0.819
yhcF	0.241	2						2
insH-10	0.241	-1						-1
yjgR	0.243	4						4
arcB	0.247	2						-1
insO-2	0.251	4						2
yrbG	0.252	1	0.315	61.9	0.731			1	0.249	51.1	0.659
mlaF	0.252	1	0.724	120	0.892			1	0.524	91.3	0.858
insA-7	0.255	1	0.239	99.5	0.325			1	0.191	83.6	0.263
yjhU	0.256	-1						-1
greA	0.257	1	141000	12200000	0.907	69.2	0.908	1	25.2	1980	0.894	59.1	0.901
yjhF	0.257	1	3.64e-14	23.8	-5.73e-14			3
ftsH	0.258	1	289000	47100000	0.967	191	0.992	1	423000	60200000	0.975	160	0.988
rlmE	0.258	2						2
yjhI	0.259	-1						4
yhbX	0.26	2						3
sgcC	0.261	2						2
deaD	0.266	1	0.807	49.6	0.93			1	0.617	38	0.911
nlpI	0.266	2						2
yhbW	0.268	-1						2
yhbU	0.269	2						2
yhbO	0.27	1	0.426	54.4	0.38			1	0.355	44.8	0.338
yhbQ	0.27	4						4
yraR	0.27	1	0.081	18.5	0.125			3
yhbP	0.27	1	2.06	96.9	0.915			1	1.49	67.5	0.907
yraQ	0.27	1	0.459	38.4	0.305			1	0.393	31.8	0.274
lpoA	0.272	1	1.85	66.8	0.78			1	1.36	47.3	0.753
rsmI	0.272	1	0.159	13.7	0.131			1	0.12	11.4	0.0861
mcrB	0.282	1	217000	14900000	0.968	73.3	0.973	1	14.7	916	0.968	59.6	0.966
hsdM	0.283	3						-1
hsdR	0.285	2						2
mrr	0.285	3						-1
yhaM	0.288	-1						-1
yhaJ	0.289	1	0.604	133	0.718			1	0.478	104	0.672
opgB	0.29	1	79900	6990000	0.871	106	0.877	1	21	1650	0.864	87.5	0.864
ygjV	0.295	3						-1
prfC	0.295	1	453000	14000000	0.713	47.5	0.843	1	530000	14000000	0.725	38.9	0.839
sstT	0.295	1	0.248	131	0.41			1	0.174	104	0.308
yjjV	0.296	2						2
rlmG	0.297	1	283000	28000000	0.577	224	0.881	1	165000	14000000	0.586	188	0.882
ygjQ	0.297	-1						-1
ygjR	0.297	-1						4
yjjJ	0.3	1	0.185	71.7	0.26			1	0.145	59.5	0.2
serB	0.301	2						2
ytjB	0.301	1	0.0847	53.6	0.0623			1	0.0412	43.6	0.0189
ygjJ	0.301	-1						-1
ettA	0.304	1	0.00877	96.4	0.00157			1	2.35e-13	82.3	-2.31e-13
ileX	0.306	1	271000	79400000	0.749	545	0.976	1	450000	113000000	0.76	459	0.977
mug	0.306	4						2
yaaA	0.311	1	0.132	30.5	0.562			1	0.0621	23.8	0.273
folB	0.311	1	133000	14000000	0.792	141	0.855	1	75100	6990000	0.781	122	0.833
ygiH	0.311	-1						-1
yaaJ	0.312	-1						4
ygiM	0.312	1	0.961	56.8	0.817			1	0.73	42	0.788
ygiF	0.312	-1						-1
satP	0.313	1	2.24e-11	80.5	-4.92e-11			3
yaaI	0.313	4						2
dnaK	0.313	-1						-1
yqiJ	0.316	1	9.5	302	0.894	35.8	0.891	1	3.93	117	0.885	29.4	0.875
insA-1	0.317	4						2
rpsT	0.317	1	669000	699000000	0.893	1490	0.991	1	809000	726000000	0.911	1230	0.992
ygiL	0.319	1	11300	382000	0.745	43	0.781	1	25.6	765	0.727	36.1	0.755
fkpB	0.319	-1						4
rihC	0.32	-1						-1
zupT	0.32	1	0.383	187	0.767			1	0.286	145	0.696
ygiD	0.32	4						4
nudF	0.322	1	2.42e-11	44.2	-9.25e-11			3
ygiW	0.326	-1						-1
parC	0.327	-1						-1
plsC	0.328	-1						3
ygiQ	0.329	-1						-1
yabP	0.333	2						2
lptD	0.333	3						-1
rapA	0.335	1	420000	14000000	0.805	29.2	0.816	1	218000	6120000	0.799	22.9	0.8
yabI	0.339	2						2
yghU	0.339	1	0.132	34.8	0.229			1	0.0761	27.5	0.102
fruL	0.346	-1						3
yghJ	0.348	-1						-1
pppA	0.35	-1						-1
yqgA	0.352	1	0.181	39.8	0.352			1	0.124	31.5	0.237
mutY	0.354	1	484000	28000000	0.814	81.6	0.902	1	575000	28000000	0.834	65	0.899
secM	0.355	1	9.93	2960	0.962	281	0.959	1	3.96	1090	0.958	214	0.948
secA	0.355	4						2
trmI	0.355	1	421000	54300000	0.73	214	0.904	1	470000	50200000	0.749	169	0.905
yggM	0.356	1	0.482	68.2	0.482			1	0.384	52.8	0.423
yacG	0.356	-1						-1
mutT	0.356	-1						-1
guaC	0.357	1	388000	28000000	0.752	130	0.86	1	417000	24500000	0.763	102	0.851
yqgD	0.362	1	4.03e-14	8.07	-6.91e-14			3
loiP	0.364	1	4.66e-13	31.4	-2.26e-12			3
yacH	0.365	-1						-1
yacL	0.366	4						3
yggD	0.366	1	296000	26100000	0.971	91.6	0.973	1	31.3	2350	0.968	70.4	0.97
mscS	0.369	1	0.0763	256	0.287			1	0.0306	201	0.0651
ygfI	0.37	1	3.14	273	0.95	68.7	0.935	1	1.8	148	0.942
yggE	0.37	1	0.967	106	0.951			1	0.667	72.2	0.937
yadG	0.37	1	0.524	77.5	0.404			1	0.426	59.8	0.36
can	0.37	1	102000	20000000	0.877	263	0.905	1	73700	12100000	0.879	221	0.892
panD	0.371	1	7.27e-12	197	-8.42e-12			-1
rpiA	0.373	1	0.436	135	0.919			1	0.293	97.7	0.876
yadC	0.373	1	1.08	121	0.721			1	0.777	83.5	0.672
panB	0.373	1	10.8	355	0.842	36.5	0.842	1	4.41	131	0.826	28.6	0.813
yadK	0.374	2						2
pcnB	0.377	1	390000	194000000	0.955	584	0.977	1	223000	92000000	0.961	453	0.967
ygfF	0.379	4						2
mrcB	0.379	1	0.242	30.9	0.573			1	0.168	23.7	0.433
bglA	0.38	-1						-1
prfB	0.383	1	1.48	239	0.988			1	0.94	149	0.985
idi	0.385	2						3
uacT	0.385	1	396000	38800000	0.802	89.6	0.867	1	342000	28000000	0.82	70.6	0.863
dgt	0.385	1	8.02e-12	33	-2.75e-12			3
yaeH	0.388	1	0.223	51.3	0.406			1	0.138	38.4	0.261
map	0.39	1	158000	14000000	0.823	68.1	0.825	1	21100	1530000	0.802	49.4	0.803
tsf	0.39	4						4
rpsB	0.39	1	185000	183000000	0.721	1680	0.89	1	142000	114000000	0.738	1300	0.887
pyrH	0.391	1	0.385	89.4	0.449			1	0.291	67.7	0.374
frr	0.391	1	0.925	241	0.719			1	0.648	164	0.66
dxr	0.392	1	0.872	33.6	0.67			1	0.559	22.1	0.598
rseP	0.393	-1						-1
bamA	0.393	4						3
ygeX	0.396	-1						-1
ygeR	0.399	-1						3
tilS	0.4	2						2
ygeI	0.402	1	1.31e-12	31.5	-2.51e-12			3
ygeG	0.403	2						-1
yqeI	0.404	-1						-1
yqeH	0.404	2						2
yqeG	0.405	1	0.381	90.2	0.934			1	0.244	64.5	0.89
aspU	0.407	1	0.352	50	0.397			1	0.261	37.4	0.314
yafD	0.408	1	2.56	475	0.836			1	1.53	264	0.801
yafC	0.408	-1						3
mltD	0.409	1	369000	161000000	0.92	529	0.956	1	524000	185000000	0.932	400	0.948
yafS	0.409	1	0.283	68.9	0.438			1	0.197	51.5	0.317
yafT	0.41	-1						4
dnaQ	0.41	1	0.178	43.1	0.58			1	0.103	32.2	0.339
rnhA	0.41	4						3
ygdR	0.411	2						2
yafV	0.412	2						3
mutH	0.412	-1						-1
rppH	0.412	1	0.254	137	0.201			1	0.183	103	0.139
yafJ	0.413	2						2
lgt	0.413	1	85800	3710000	0.853	46.8	0.855	1	9.14	348	0.834	30.5	0.834
yafK	0.414	1	1.08	568	0.932			1	0.702	365	0.905
yafL	0.415	1	319000	82100000	0.924	336	0.992	1	249000	50500000	0.948	251	0.992
ykfJ	0.417	3						-1
proB	0.42	1	0.187	72.3	0.254			1	0.0967	52.5	0.109
amiC	0.421	1	187000	6990000	0.796	38.3	0.8	1	116000	3500000	0.77	28	0.771
ykfI	0.422	1	0.333	51.1	0.772			1	0.228	37.5	0.676
metZ	0.422	1	0.605	45.6	0.709			1	0.414	31.6	0.628
ykfA	0.424	4						4
insO-1	0.425	1	0.556	26.2	0.491			1	0.418	19.1	0.414
insN-1	0.425	1	0.219	39.5	0.501			1	0.13	28.8	0.316
perR	0.425	4						4
yagB	0.429	-1						-1
yagE	0.43	2						2
yagG	0.431	-1						4
queF	0.431	4						1	4.98e-10	27.5	-6.76e-11
yagI	0.433	1	26200	1750000	0.859	102	0.874	1	8.68	506	0.847	76.5	0.847
yagJ	0.434	3						4
insA-3	0.434	1	1.89	231	0.911			1	1.21	137	0.893
rlmD	0.435	1	0.355	66.3	0.633			1	0.23	47	0.499
pyrG	0.438	1	490000	141000000	0.921	425	0.981	1	443000	101000000	0.938	328	0.973
ykgJ	0.439	1	0.352	69.7	0.543			1	0.233	49.6	0.411
yagU	0.439	4						4
paoA	0.439	1	0.376	43	0.45			1	0.269	31.4	0.346
ecpD	0.44	1	7.32	448	0.839	61.2	0.844	1	3	167	0.808
ygcU	0.442	1	0.15	36.6	0.31			1	0.0772	26.9	0.131
ecpB	0.442	-1						-1
eaeH	0.444	-1						-1
insE-1	0.444	2						2
rclR	0.446	-1						-1
ykgF	0.447	2						-1
iap	0.452	1	0.412	39.5	0.549			1	0.299	28.6	0.455
yahD	0.453	2						2
yahC	0.453	2						-1
nlpD	0.455	-1						4
yahI	0.455	2						-1
yahM	0.457	1	0.897	1440	0.543			1	0.677	998	0.493
ygbN	0.457	-1						-1
yahO	0.458	-1						-1
ygbI	0.459	2						2
mutS	0.46	-1						-1
ascG	0.468	4						4
yaiX	0.472	1	0.167	43.7	0.159			1	0.106	32.6	0.0854
yaiP	0.474	2						2
argQ	0.477	4						4
yaiU	0.478	-1						-1
insE-2	0.478	4						4
ampH	0.479	4						3
yaiZ	0.48	4						2
ygaX	0.481	2						2
ygaZ	0.481	1	0.708	136	0.93			1	0.423	85.4	0.898
yaiI	0.483	2						2
yaiE	0.484	1	6.46e-14	74.6	-3.89e-13			3
brnQ	0.489	1	0.712	138	0.962			1	0.403	84.3	0.941
ygaQ	0.491	1	5.58	116	0.646	21.4	0.654	1	3.27	57.6	0.611	15.9	0.601
ypjB	0.492	1	0.281	31.7	0.482			1	0.189	22.7	0.351
nrdR	0.495	1	0.596	86	0.267			1	0.429	58.3	0.211
ypjM_3	0.497	1	0.341	78.8	0.386			1	0.236	55.7	0.278
yajO	0.497	4						2
xseB	0.498	1	8.25	1310	0.927	131	0.928	1	2.6	378	0.908
yfjR	0.498	1	136000	1530000	0.544	17	0.618	1	202000	1750000	0.532	12.3	0.585
yfjP	0.499	1	80900	6990000	0.742	129	0.835	1	48700	3500000	0.727	103	0.803
panE	0.5	4						4
yfjI	0.503	-1						-1
tig	0.504	1	326000	59400000	0.738	282	0.882	1	291000	41000000	0.765	204	0.882
clpP	0.505	1	1.47	308	0.987			1	0.789	165	0.982
nadK	0.506	3						-1
ypjD	0.507	-1						3
ybaV	0.508	-1						-1
clpB	0.513	1	5.3e-10	111	-1.19e-09			3
ybaY	0.513	1	0.62	30.3	0.733			1	0.409	19.9	0.643
bamD	0.513	1	2.28	388	0.965			1	1.1	182	0.951
tesB	0.513	1	0.358	39.1	0.358			1	0.209	26	0.22
rluD	0.513	1	0.232	111	0.603			1	0.131	76.9	0.391
ybaA	0.514	2						2
pdeB	0.514	1	0.00233	39.9	7.42e-05			3
apt	0.52	1	743000	101000000	0.841	171	0.944	1	523000	54000000	0.879	121	0.948
yfiF	0.52	1	441000	55900000	0.828	186	0.949	1	571000	55900000	0.864	134	0.953
adk	0.522	1	1.21	75.1	0.746			1	0.767	44.7	0.675
yfiE	0.522	1	0.0266	34	0.00309			3
yfiC	0.523	-1						-1
gsk	0.524	1	508000	55900000	0.764	160	0.947	1	323000	28000000	0.786	124	0.951
lepA	0.525	1	2.59	467	0.967			1	1.31	220	0.961
ybaL	0.525	1	1.37	280	0.702			1	0.887	166	0.653
ushA	0.526	1	0.226	46.4	0.248			1	0.142	32.8	0.145
fsr	0.526	-1						-1
ybaP	0.527	1	19	1520	0.97	76.1	0.969	1	2.9	215	0.96
ybaQ	0.527	1	0.369	38.5	0.553			1	0.241	26.2	0.418
ybaK	0.527	-1						-1
yfhL	0.528	1	3.43	846	0.817	176	0.797	1	1.79	390	0.774
yfhH	0.529	2						2
cueR	0.53	1	188000	6990000	0.605	21.2	0.614	1	31700	874000	0.569	12.7	0.569
fetA	0.531	1	1.76e-11	32	-7.89e-11			3
glrK	0.532	-1						4
qseG	0.533	4						4
rhsD	0.534	3						-1
ybbC	0.536	2						-1
ylbG	0.537	-1						-1
yphF	0.537	2						2
allR	0.538	-1						-1
hcaT	0.542	1	1.5	135	0.922			1	0.727	67	0.877
ylbE	0.544	2						2
fdrA	0.544	-1						-1
ylbF	0.545	1	2.47e-14	28	-5.88e-14			3
hscB	0.546	-1						-1
pepB	0.547	4						4
cysS	0.547	1	571000	42500000	0.861	86.4	0.952	1	491000	28000000	0.897	61.7	0.956
sseB	0.548	1	0.171	42	0.271			1	0.0878	29.1	0.111
folD	0.549	-1						-1
insE-3	0.552	2						2
renD	0.553	2						2
ybcK	0.553	4						3
rodZ	0.553	1	0.831	245	0.968			1	0.45	139	0.942
emrE	0.553	-1						-1
ybcL	0.554	2						2
der	0.555	1	2.25e-14	24.3	-8.1e-14			3
ybcW	0.558	1	2.46e-10	30.9	-2.42e-10			3
nohB	0.558	-1						-1
ybcV	0.558	1	0.587	44	0.497			1	0.398	28.6	0.405
yfgH	0.558	1	560000	115000000	0.803	307	0.917	1	533000	80600000	0.833	211	0.915
tfaX	0.559	-1						-1
envY	0.561	2						2
nfrB	0.564	-1						-1
pheP	0.568	1	55800	3500000	0.61	32.2	0.62	1	2.07	131	0.48
ybdF	0.569	2						2
insL-2	0.57	1	0.966	38.7	0.338			1	0.57	22.2	0.256
ybdK	0.57	2						2
dapA	0.571	1	104000	23300000	0.974	246	0.978	1	6.77	1260	0.973	164	0.972
ybdL	0.581	1	0.568	263	0.672			1	0.301	155	0.498
ybdH	0.581	1	0.604	60	0.696			1	0.39	37.8	0.597
eutN	0.583	1	0.113	27.4	0.193			1	0.0359	18.7	0.0284
ybdR	0.585	2						2
uspG	0.585	1	0.0404	31.2	0.0623			3
rna	0.586	-1						-1
yffS	0.586	-1						-1
eutR	0.591	2						-1
crcB	0.592	2						3
tatE	0.592	1	1.24	170	0.555			1	0.64	87.4	0.432
ybeF	0.593	-1						-1
dacA	0.594	1	0.496	110	0.619			1	0.311	69.8	0.49
ucpA	0.595	1	4	297	0.824	45.4	0.842	1	1.23	91.6	0.753
rsfS	0.596	1	328000	93200000	0.897	399	0.994	1	728000	154000000	0.932	277	0.995
pdxK	0.598	1	0.712	91.8	0.745			1	0.455	55.9	0.66
ybeR	0.6	-1						-1
ybeQ	0.6	-1						-1
ligA	0.601	1	2.72	413	0.921			1	1.32	181	0.896
ybeU	0.601	2						2
cysZ	0.601	1	0.0192	33.1	0.0112			3
yfeN	0.603	1	0.253	46.9	0.492			1	0.138	30.7	0.285
hscC	0.603	-1						-1
rihA	0.603	-1						-1
insH-3	0.605	1	3.11	344	0.911	96.3	0.892	1	1.44	144	0.893
yfeC	0.606	-1						4
ybeZ	0.607	1	1.04e-12	45.2	-1.25e-12			3
insL-3	0.608	1	78500	3500000	0.743	60.4	0.798	1	11400	382000	0.715	43.1	0.751
ubiF	0.608	2						2
fryB	0.611	4						3
ypdA	0.615	2						-1
ybfG	0.617	4						2
speF	0.619	2						-1
yfdQ	0.625	-1						-1
yfdL	0.626	2						3
ybgA	0.627	4						2
ybgI	0.628	1	0.867	454	0.973			1	0.454	244	0.956
dtpD	0.628	-1						4
yfdG	0.628	1	378000	99600000	0.856	394	0.977	1	429000	82300000	0.895	267	0.982
intS	0.629	-1						-1
mlaA	0.629	1	2.06	354	0.966			1	0.944	154	0.951
abrB	0.63	1	252000	7430000	0.909	32.4	0.917	1	9.04	209	0.887	20.6	0.885
yfcV	0.633	4						1	0.125	26.8	0.0982
yfcU	0.634	4						3
b0725	0.635	-1						-1
prmB	0.636	-1						2
flk	0.641	1	6.2	674	0.953	93	0.95	1	1.89	185	0.937
pdxB	0.641	1	0.61	120	0.841			1	0.326	68.7	0.734
usg	0.642	4						2
dedA	0.642	4						2
ybgC	0.642	1	6.11	1440	0.921	269	0.915	1	1.93	405	0.909
tolA	0.643	1	0.19	18.3	0.227			4
zitB	0.646	4						4
ybgS	0.647	2						2
yfcI	0.647	4						4
yfcG	0.648	-1						-1
yfcD	0.649	1	3.97	808	0.937	173	0.923	1	1.6	289	0.924
yfcE	0.649	1	0.639	67.2	0.849			1	0.363	38.7	0.751
yfcC	0.65	-1						-1
yfbS	0.652	1	0.396	50.5	0.707			1	0.205	30.1	0.528
yfbU	0.652	1	0.345	39.4	0.472			1	0.191	24.4	0.306
ybhA	0.652	-1						-1
pgl	0.652	2						2
ybhD	0.653	1	0.0447	15.7	0.0148			1	1.79e-13	10.7	-1.63e-13
ybhM	0.662	-1						-1
elaD	0.665	-1						-1
elaB	0.666	2						2
ybiA	0.667	4						2
pmrD	0.669	-1						-1
ybiJ	0.669	2						2
rlmF	0.671	1	1.27	184	0.837			1	0.696	93	0.765
yfaY	0.673	1	4.33e-12	62.4	-3.44e-13			1	3.39e-12	44.5	-2.35e-12
ybiU	0.678	1	0.165	19.1	0.172			1	0.0699	12.2	0.0488
ybiV	0.679	1	0.405	104	0.599			1	0.22	61.6	0.4
pdeI	0.684	1	240000	12200000	0.684	86.5	0.848	1	338000	12200000	0.711	56.6	0.842
yliI	0.687	-1						-1
rimO	0.687	1	490000	28000000	0.851	81.4	0.956	1	691000	28000000	0.895	50.6	0.958
deoR	0.689	1	539000	40400000	0.935	90.1	0.962	1	133	7020	0.939	55.6	0.941
mdfA	0.689	2						3
ybjH	0.69	2						2
rcdA	0.691	1	0.305	53.5	0.448			1	0.162	32.8	0.254
ybjJ	0.691	1	1.06	155	0.871			1	0.575	80.6	0.803
ybjM	0.692	4						2
Ftp	0.695	1	216000	6120000	0.594	34.2	0.625	1	91100	1750000	0.562	20.1	0.567
ybjO	0.695	1	0.988	69.2	0.697			1	0.596	38	0.603
mqo	0.698	1	0.387	121	0.243			1	0.222	72.9	0.142
ybjP	0.698	4						4
ybjQ	0.698	2						2
ybjS	0.699	1	333000	50600000	0.926	202	0.951	1	60.8	6320	0.931	120	0.932
insH-8	0.705	-1						-1
clpS	0.706	2						2
serW	0.707	1	153000	77100000	0.805	741	0.969	1	543000	196000000	0.855	495	0.975
radD	0.709	-1						-1
rsuA	0.709	1	1.08	155	0.871			1	0.549	77.1	0.796
yejG	0.71	1	462000	197000000	0.804	712	0.981	1	636000	187000000	0.843	457	0.986
yejA	0.712	4						4
ycaD	0.716	1	2.17	242	0.952			1	0.9	94.5	0.93
ycaK	0.717	3						-1
pflA	0.718	-1						-1
psuK	0.718	1	413000	14000000	0.814	50.6	0.919	1	128000	3060000	0.802	33.7	0.879
psuT	0.719	4						2
nupX	0.72	1	0.657	46.7	0.796			1	0.352	25.5	0.66
ycaP	0.72	2						2
ycaO	0.72	1	10.2	726	0.744	44.2	0.774	1	0.921	75.5	0.577
cmk	0.722	-1						-1
ycaL	0.722	2						2
ycaI	0.724	-1						-1
sanA	0.729	2						2
yohJ	0.73	-1						-1
yohD	0.732	1	0.897	105	0.612			1	0.53	56.6	0.505
ycbK	0.732	1	151000	158000000	0.916	1420	0.983	1	78300	57200000	0.955	896	0.98
pbpG	0.733	1	1.44	206	0.928			1	0.659	91.2	0.881
osmF	0.735	1	2.28	131	0.733			1	1.29	61.3	0.693
elfD	0.738	-1						-1
yehS	0.738	1	1.14	273	0.947			1	0.561	130	0.91
zapC	0.742	1	3.39	336	0.961	69.4	0.97	1	0.954	94.2	0.926
yehD	0.747	1	9.49	297	0.749	44.4	0.759	1	2.99	74.8	0.713
thiM	0.75	1	388000	71200000	0.958	222	0.993	1	97700	12100000	0.976	133	0.981
yegW	0.751	1	317000	14000000	0.825	79.5	0.935	1	201000	6120000	0.823	43.9	0.902
yegT	0.753	4						2
gatR_1	0.756	2						3
gfcB	0.76	1	1.3	1130	0.902			1	0.624	511	0.849
insb-4	0.761	2						2
yccM	0.762	-1						4
torT	0.763	-1						-1
torS	0.763	3						-1
yccE	0.767	2						2
dgcE	0.768	1	0.447	175	0.663			1	0.24	99.3	0.482
udk	0.768	1	0.93	124	0.815			1	0.495	62.9	0.732
dcd	0.768	1	1.78	464	0.834			1	0.93	209	0.784
cpsG	0.777	4						4
ymdE	0.78	2						2
insE-4	0.78	2						2
rfbB	0.781	4						2
ghrA	0.781	4						3
rfbA	0.782	2						2
ymdB	0.785	1	2.27e-14	20.6	-1.46e-13			3
ugd	0.787	2						-1
wzzB	0.787	1	226000	140000000	0.972	727	0.996	1	19	8260	0.989	424	0.988
yceK	0.788	1	3.59e-11	18.6	-5.12e-11			3
hisL	0.791	1	1.77	1710	0.826			1	0.855	724	0.757
bssS	0.791	1	1.38	822	0.705			1	0.73	382	0.635
rimJ	0.793	1	0.274	135	0.608			1	0.122	77.2	0.315
murJ	0.794	1	693000	24500000	0.878	49.1	0.965	1	660000	14900000	0.925	27.9	0.965
yeeA	0.795	-1						-1
yoeE	0.799	1	0.4	30.5	0.228			1	0.248	18	0.143
ldtA	0.802	-1						2
yceF	0.802	-1						-1
asnV	0.803	4						4
plsX	0.803	1	0.0441	16.1	0.0224			3
fabF	0.805	-1						-1
pabC	0.805	1	0.114	20.4	0.144			3
yeeJ	0.81	-1						-1
yodB	0.811	2						-1
msrP	0.813	2						-1
yedS_3	0.815	-1						-1
lolC	0.815	1	0.203	45.6	0.343			3
ycfT	0.815	2						2
dcm	0.816	1	810000	28000000	0.883	43.6	0.936	1	538000	12200000	0.913	25	0.924
dgcQ	0.818	3						-1
potA	0.819	1	0.929	114	0.834			1	0.411	51.7	0.717
roxA	0.82	1	4.21e-13	57.7	-7.39e-13			3
mnmA	0.823	1	228000	79000000	0.894	444	0.984	1	987000	222000000	0.946	258	0.987
ymfE	0.825	1	0.52	148	0.484			1	0.289	80.6	0.327
ymfH	0.826	1	4.42e-13	20.6	-1.9e-13			3
amyA	0.827	2						2
pinE	0.829	2						2
stfE	0.829	-1						-1
mcrA	0.83	1	40.4	2720	0.962	68.3	0.962	1	2.19	127	0.949
ycgX	0.831	1	2.16	154	0.827			1	0.992	60.6	0.768
pgsA	0.833	4						2
ycgH_1	0.834	2						2
ymgG	0.835	1	0.0627	29.1	0.0733			3
ycgM	0.837	4						2
otsB	0.837	2						2
ycgL	0.837	1	35900	874000	0.392	2.94	0.4	1	1.1	28.8	0.175
minC	0.837	1	0.734	411	0.705			1	0.369	203	0.565
pliG	0.837	1	0.215	41.9	0.158			1	0.0993	24.5	0.0592
ycgN	0.838	3						-1
ycgY	0.845	1	0.715	68	0.716			1	0.353	33.4	0.528
treA	0.846	2						2
pth	0.85	1	135000	3500000	0.715	27	0.717	-1
nudB	0.852	1	0.11	39	0.1			3
lpxM	0.855	3						4
mepM	0.855	1	0.137	31.5	0.323			1	0.0307	18.4	0.0333
chaC	0.857	1	0.0748	39.9	0.177			3
ptrB	0.86	1	0.217	18.1	0.328			3
yebF	0.86	4						2
purT	0.86	-1						-1
ychS	0.863	4						4
pphA	0.863	1	0.217	14	0.36			1	0.0871	7.92	0.112
rssB	0.864	2						2
rsmF	0.864	-1						-1
rssA	0.864	1	0.19	71.6	0.551			1	0.0595	40.4	0.138
ychJ	0.864	1	0.685	193	0.469			1	0.305	90.4	0.278
galU	0.865	-1						-1
ychG_1	0.866	4						4
htpX	0.867	1	1.18	164	0.846			1	0.522	69.5	0.743
yebQ	0.868	1	1.24	172	0.901			1	0.525	70.9	0.813
yebO	0.869	1	337000	28000000	0.723	72.3	0.813	1	528000	28000000	0.759	41.2	0.795
yobF	0.87	1	0.978	440	0.935			1	0.419	191	0.869
rlmA	0.87	1	1.69	77.2	0.654			1	0.789	30.8	0.535
clsA	0.872	1	1.92	268	0.806			1	0.76	96.7	0.708
yciI	0.873	1	7.91e-12	23.1	-5.12e-11			3
kch	0.873	2						3
yciA	0.874	1	513000	40500000	0.95	80.5	0.964	1	10.2	552	0.952	44.5	0.954
yciC	0.874	1	0.266	50.2	0.69			1	0.103	27.4	0.332
yoaH	0.875	1	1.07	76	0.699			1	0.587	36.2	0.587
yoaA	0.876	4						4
tsaB	0.877	1	247000	36100000	0.974	138	0.977	1	3.31	380	0.963	72.3	0.973
rnd	0.878	1	398000	28000000	0.97	74.5	0.974	1	2.79	159	0.959
rluB	0.88	1	290000	26300000	0.927	94.7	0.932	1	3.42	241	0.9	50.4	0.901
yeaV	0.88	4						4
dmlR	0.881	1	0.16	36.2	0.0524			3
yciK	0.881	1	2.84	68.5	0.693			1	1.51	27.9	0.627
yoaF	0.882	4						2
yoaI	0.884	2						2
pgpB	0.885	1	12.3	1200	0.933	97.7	0.932	1	2.05	165	0.914
lapA	0.886	-1						3
yciT	0.887	1	0.322	139	0.763			1	0.124	72.3	0.423
ydjL	0.889	1	6690	109000	0.631	22	0.677	1	7.55	86.2	0.573	13.1	0.594
ydjF	0.892	1	591000	55900000	0.758	156	0.924	1	481000	28000000	0.803	85	0.921
sapA	0.893	1	0.242	38.6	0.375			1	0.104	21.5	0.148
ymjA	0.893	3						-1
sppA	0.895	-1						-1
ynjF	0.898	2						-1
ycjM	0.899	1	624000	55900000	0.791	150	0.973	1	504000	28600000	0.84	87.9	0.981
xthA	0.902	1	333000	14000000	0.804	65.2	0.946	1	520000	14000000	0.863	37.5	0.954
ompG	0.904	-1						4
ycjW	0.905	1	0.763	68	0.793			1	0.351	31.1	0.609
pgrR	0.908	1	0.806	87.8	0.915			1	0.316	37.8	0.798
insH-4	0.91	-1						1	152000	1750000	0.34	12.8	0.37
yniA	0.913	4						2
ttcA	0.917	2						2
btuC	0.918	4						3
recE	0.919	-1						-1
sieB	0.919	1	4.5	184	0.826	28.7	0.817	1	1.19	42.7	0.714
nlpC	0.919	1	0.000263	60.8	1.36e-07			3
racC	0.919	1	0.65	65.9	0.561			1	0.357	33.3	0.424
kilR	0.919	2						2
racR	0.92	1	3.88	5070	0.902	1080	0.883	1	1.3	1410	0.867
ydaG	0.92	2						2
ydiS	0.924	1	0.172	24.3	0.525			1	0.0219	12.7	0.0236
stfR	0.924	1	133000	3060000	0.704	33.6	0.725	1	18.6	268	0.657	17.2	0.656
pinR	0.926	-1						-1
uspF	0.927	2						3
ydiM	0.928	1	0.0636	29.4	0.225			3
ydbH	0.93	-1						-1
ldhA	0.93	4						2
ydhQ	0.939	1	0.0369	27.2	0.0226			3
ydhR	0.939	3						4
ydhS	0.939	2						2
mdtK	0.94	1	0.188	52.2	0.189			1	0.0709	29.2	0.0469
cfa	0.941	4						2
insC-2	0.941	1	0.0764	70.4	0.361			3
ydhB	0.942	1	1.14e-10	21.6	-1.05e-10			3
ydhP	0.943	1	0.0424	25.3	0.0765			3
rnt	0.947	1	2.52	264	0.914			1	0.92	83.3	0.874
hrpA	0.947	3						-1
sodC	0.948	4						2
ydcF	0.949	2						2
slyA	0.95	1	1.27	268	0.672			1	0.586	111	0.568
anmK	0.951	2						3
mokB	0.951	4						4
pdxH	0.951	1	67.8	8080	0.964	126	0.967	1	2.12	209	0.955
pdxY	0.952	1	0.202	53.1	0.553			1	0.0389	27.1	0.0661
tyrS	0.952	3						-1
ydcI	0.952	1	1.48	188	0.87			1	0.435	60.8	0.722
opgD	0.953	1	580000	12200000	0.865	28.2	0.932	1	238000	3060000	0.881	15.1	0.901
rsxA	0.956	1	648000	222000000	0.767	593	0.964	1	474000	97900000	0.821	328	0.971
ydcM	0.956	1	1050000	119000000	0.93	144	0.98	1	102000	6990000	0.949	76	0.958
ydgK	0.957	1	284000	14000000	0.811	63.4	0.858	1	228000	6990000	0.818	33.5	0.824
yncJ	0.958	-1						-1
ydcR	0.959	1	502000	24500000	0.868	73.3	0.986	1	921000	28000000	0.905	43.2	0.976
ortT	0.962	1	146000	54600000	0.875	571	0.986	1	183000	41000000	0.909	304	0.97
ydgA	0.963	4						2
curA	0.963	1	0.567	37.4	0.51			1	0.314	18.7	0.356
yncG	0.966	2						2
rhsE	0.967	-1						-1
ydgC	0.967	1	12000	109000	0.638	12.2	0.687	1	7.42	46.3	0.58	7.14	0.603
ydgI	0.968	1	1.78	196	0.924			1	0.677	67.3	0.881
ydgH	0.968	1	0.515	127	0.926			1	0.186	57.2	0.755
yncI	0.968	3						-1
pntA	0.969	1	0.245	110	0.493			1	0.0787	56.4	0.133
nhoA	0.969	3						4
yddH	0.969	1	1.05	80.9	0.641			1	0.407	31.7	0.49
yddE	0.97	1	0.309	84.2	0.88			1	0.0845	40.5	0.441
ydgD	0.971	1	1.07	148	0.672			1	0.573	67.2	0.57
ynfM	0.972	1	676000	55900000	0.856	127	0.987	1	458000	24500000	0.903	74	0.99
ynfL	0.972	2						2
narZ	0.973	-1						-1
ynfC	0.977	-1						2
ynfB	0.978	-1						-1
ynfA	0.978	2						-1
ydfA	0.981	-1						2
yddW	0.984	1	0.911	94.2	0.921			1	0.281	35	0.797
ydfO	0.986	-1						-1
yddA	0.989	1	4.57e-12	48.8	-1.66e-11			3
ydfZ	0.989	1	0.384	45.8	0.515			1	0.148	22.1	0.229
dcp	0.99	4						2
marC	0.994	1	0.324	80.3	0.687			1	0.119	39.6	0.33
yneK	0.995	1	0.313	72.1	0.245			1	0.119	35.6	0.0786
yneJ	0.996	1	0.134	40.5	0.0665			1	0.00707	20.7	0.0003
yneH	0.996	1	5.78	542	0.908	73.1	0.921	1	0.766	74.7	0.796
yneE	0.998	1	11.1	2340	0.997	192	0.996	1	1.18	227	0.994
