## Supplemental Table 2 for "The impact of global transcriptional regulation on bacterial gene order"

### Sheet: Table S3
[1] Parter, M., Kashtan, N. & Alon, U. Environmental variability and modularity of bacterial metabolic networks. BMC Evolutionary Biology 7, 169 (2007).
[2] Lang, J. M., Darling, A. E. & Eisen, J. A. Phylogeny of Bacterial and Archaeal Genomes Using Conserved Genes: Supertrees and Supermatrices. PLOS ONE 8, e62510 (2013).
[3] Gao, F., Luo, H. & Zhang, C.-T. DoriC 5.0: an updated database of oriC regions in both bacterial and archaeal genomes. Nucleic Acids Res 41, D90–D93 (2013).
[4] Couturier, E. & Rocha, E. P. C. Replication-associated gene dosage effects shape the genomes of fast-growing bacteria but only for transcription and translation genes. Molecular Microbiology 59, 1506–1518 (2006).
Short name	Full Name [1]	Environmental class [1]	Accession code	Phylogenetic distance to E.coli [2]	Ori location (bp) [3]	Genome length (bp)	R [4]	Minimal Doubling Time (h) [4]	Comments
aae	Aquifex aeolicus	Specialized	AE000657	1.7898	209842	1551335
ana	Anabaena sp. PCC7120 (Nostoc sp. PCC7120)	Multiple	NC_019439	1.8824	624285	819965
atc	Agrobacterium tumefaciens C58 (Cereon)	Multiple	AE007869	1.6688	2841174	2841580	0.114	3
bab	Buchnera aphidicola Bp	Obligate	NC_004545	0.7804	1	615980
bas	Buchnera aphidicola Sg	Obligate	NC_004061	0.675	641022	641454	0.002	36
bbu	Borrelia burgdorferi	Facultative	NC_011728	2.0268	454135	906707	0.032	4	ZS7
bce	Bacillus cereus	Terrestrial	AE017194	1.7426	1749	5224283	2.505	0.3	Bacillus_cereus_ATCC_10987
bfl	Blochmannia floridanus	Obligate	BX248583	0.83	704749	705557	0.003	36	Evalue = 0
bha	Bacillus halodurans	Multiple	BA000004	1.6669	4202339	4202352	0.973	0.6	C125
bja	Bradyrhizobium japonicum	Facultative	BA000040	1.6516	680553	9105828	0.063	20	USDA110
blo	Bifidobacterium longum	Facultative	CP001095	2.2735	2832473	2832748			ATCC15697
bsu	Bacillus subtilis	Terrestrial	CP002183	1.7508	4027467	4027676	1.361	0.43	W23
bth	Bacteroides thetaiotaomicron	Facultative	AE015928	1.9134	4171767	6260361	0.591	1.47	VPI
buc	Buchnera aphidicola APS	Obligate	NC_002528	0.6631	640442	640681
cac	Clostridium acetobutylicum	Multiple	AE001437	1.7844	1808	3940880	0.944	0.58	ATCC824
cbu	Coxiella burnetii	Multiple	AE016828	0.9136	1835517	1995488	0.035	8	RSA439
cca	Chlamydophila caviae	Obligate	AE015925	2.0708	1173153	1173390	0.007	24	GPIC
ccr	Caulobacter crescentus	Aquatic	AE005673	1.6906	4016703	4016947	0.372	1.5	CB15
cef	Corynebacterium efficiens	Multiple	BA000035	2.524	1723	3147090			YS314
cgl	Corynebacterium glutamicum	Multiple	BA000036	2.5229	1576	3309401	0.38	1.2	ATCC13032
cje	Campylobacter jejuni	Multiple	CP000768	2.2488	1324	1845106	0.152	1.5	doylei269
cmu	Chlamydia muridarum	Obligate	AE002160	2.0502	1072919	1072950			Nigg
cpa	Chlamydophila pneumoniae AR39	Obligate	AE002161	2.0973	1229834	1229853	0.007	24
cpe	Clostridium perfringens	Multiple	CP000246	1.7399	3256064	3256683	2.105	0.2	ATCC13124
cpj	Chlamydophila pneumoniae J138	Obligate	BA000008	2.0978	840706	1226565
cpn	Chlamydophila pneumoniae CWL029	Obligate	AE001363	2.0967	841385	1230230
ctc	Clostridium tetani	Multiple	AE015927	1.7727	52254	2799251			E88
cte	Chlorobium tepidum	Specialized	AE006470	1.8891	1127	2154946	0.15	2	TLS
ctr	Chlamydia trachomatis	Obligate	AM884176	2.05612	1038546	1038842	0.006	24	434Bu
ecc	Escherichia coli CFT073	Facultative	AE014075	0.004	4426667	5231428
ece	Escherichia coli O157 EDL933	Facultative	AE005174	0.0035	4788059	5528445
ecj	Escherichia coli K-12 W3110	Facultative	AC_000091	0	3710670	4646332
eco	Escherichia coli K-12 MG1655	Facultative	U00096	0	3923657	4641652	1.841	0.35
ecs	Escherichia coli O157 Sakai	Facultative	BA000007	0.0035	4719078	5498450
efa	Enterococcus faecalis	Multiple	AE016830	1.9619	3217568	3218031	0.894	0.5	V583
fnu	Fusobacterium nucleatum	Facultative	AE009951	1.7835	641869	2174500	0.419	0.72	ATCC25586
hhe	Helicobacter hepaticus	Facultative	AE017125	2.272	1081990	1799146	0.059	4.2	ATCC51449
hin	Haemophilus influenzae	Facultative	FQ670204	0.3306	653382	2007018	0.508	0.5	F3047
hpj	Helicobacter pylori J99	Facultative	AE001439	2.3829	1559163	1643831	0.097	2.4
hpy	Helicobacter pylori 26695	Facultative	AE000511	2.3601	1608998	1667867
lla	Lactococcus lactis	Multiple	CP001834	2.0783	331	2598144	0.469	0.7
lmo	Listeria monocytogenes	Multiple	CP002004	1.8031	2874245	2874431	0.409	1	Finland1998
lpl	Lactobacillus plantarum	Facultative	CP001617	2.1704	1369	3197759	0.287	1.6	JDM1
mac	Methanosarcina acetivorans	Obligate	AE010299	3.5834	5691007	5751492			Evalue= 3e-09
mbo	Mycobacterium bovis	Facultative	AM408590	2.3578	1525	4374522			Pasteur_1173P2
mga	Mycoplasma gallisepticum	Obligate	AE015450	2.2913	2682	1012800	0.138	1
mge	Mycoplasma genitalium	Obligate	NC_000908	2.5142	578582	580076	0.007	12	G37
mle	Mycobacterium leprae	Obligate	FM211192	2.3788	1567	3268071	0.002	240	BR4923
mlo	Mesorhizobium loti	Multiple	BA000012	1.6278	4478943	7036071
mpe	Mycoplasma penetrans	Obligate	BA000026	2.3286	1358464	1358633
mpn	Mycoplasma pneumoniae	Obligate	NC_000912	2.4908	816339	816394	0.019	6	M129
mpu	Mycoplasma pulmonis	Obligate	NC_002771	2.2884	1	963879	0.067	2
mtc	Mycobacterium tuberculosis CDC1551	Facultative	AE000516	2.3579	1525	4403837
mtu	Mycobacterium tuberculosis H37Rv (lab strain)	Facultative	AL123456	2.3583	1525	4411532	0.026	24
neu	Nitrosomonas europaea	Multiple	AL954747	1.187	1591	2812094	0.021	18.5
nma	Neisseria meningitidis Z2491 (serogroup A)	Facultative	AL157959	1.1066	219873	2184406	0.303	1
nme	Neisseria meningitidis MC58 (serogroup B)	Facultative	AE002098	1.1082	2258307	2272360
oih	Oceanobacillus iheyensis	Multiple	BA000028	1.7466	3630058	3630528
pae	Pseudomonas aeruginosa	Multiple	CP000744	0.7577	6588296	6588339	1.74	0.5	PA7
pma	Prochlorococcus marinus SS120 (CCMP1375)	Aquatic	AE017126	2.3365	1750905	1751080	0.014	17
pmu	Pasteurella multocida	Facultative	AE004439	0.3228	1677118	2257487	0.314	1	Pm70
ppu	Pseudomonas putida	Multiple	CP000949	0.8061	5773340	5774330	0.781	1.1	W619
pst	Pseudomonas syringae pv. tomato	Multiple	AE016853	0.8132	6396882	6397126	0.604	1.47	DC3000
rco	Rickettsia conorii	Obligate	AE006914	1.7247	1268361	1268755	0.043	4.1	Malish7
rso	Ralstonia solanacearum	Multiple	AL646052	1.102	3716277	3716413	0.129	4	GMI1000
sag	Streptococcus agalactiae 2603 (serotype V)	Obligate	AE009948	2.0647	2160171	2160267	0.167	1.8
sam	Staphylococcus aureus MW2	Facultative	BA000033	1.9359	2820249	2820462
sau	Staphylococcus aureus N315 (MRSA)	Facultative	BA000018	1.9367	2814603	2814816	0.977	0.4
sav	Staphylococcus aureus Mu50 (VRSA)	Facultative	BA000017	1.9367	2878316	2878529
sep	Staphylococcus epidermidis	Facultative	CP000029	1.9452	2616332	2616530	0.434	0.8	RP62A
sfl	Shigella flexneri 301 (serotype 2a)	Facultative	AE005674	0.0047	3932902	4607202
sfx	Shigella flexneri 2457T (serotype 2a)	Facultative	AE014073	0.0038	3840015	4599354
sma	Streptomyces avermitilis	Multiple	BA000030	2.1566	5287934	9025608
sme	Sinorhizobium meliloti	Multiple	AL591688	1.6381	1	3654135	0.338	1.5
smu	Streptococcus mutans	Facultative	AE014133	2.0666	2030914	2032925	0.376	0.75	UA159
son	Shewanella oneidensis	Multiple	AE014299	0.4584	6419	4969811	1.046	0.66	MR-1
spg	Streptococcus pyogenes MGAS315 (serotype M3)	Obligate	AE014074	2.0784	1900521	1900521
spm	Streptococcus pyogenes MGAS8232 (serotype M18)	Obligate	AE009949	2.0811	1895017	1895017
spn	Streptococcus pneumoniae TIGR4	Facultative	AE005672	2.0562	2160822	2160842	0.6	0.5
spr	Streptococcus pneumoniae R6	Facultative	AE007317	2.0561	2038404	2038615
sps	Streptococcus pyogenes SSI-1 (serotype M3)	Obligate	BA000034	2.0784	1894275	1894275
spy	Streptococcus pyogenes SF370 (serotype M1)	Obligate	AE004092	2.0776	1852441	1852433	0.643	0.4	SF370
stm	Salmonella typhimurium	Facultative	AE006468	0.0302	4083788	4857450	1.687	0.4	LT2
stt	Salmonella typhi Ty2	Facultative	AE014613	0.0313	3750549	4791961
sty	Salmonella typhi CT18	Facultative	AL513382	0.0313	3765058	4809037
syn	Synechocystis sp. PCC6803	Aquatic	BA000022	2.0043	323607	3573470
tel	Thermosynechococcus elongatus	Specialized	BA000039	1.941	2338968	2593857
tma	Thermotoga maritima	Specialized	AE000512	1.7689	156961	1860725	0.215	1.2
tpa	Treponema pallidum	Obligate	AE000520	2.2389	1399	1138011	0.005	33	Nichols
tte	Thermoanaerobacter tengcongensis	Specialized	AE008691	1.6112	2689326	2689445	0.34	1.1
twh	Tropheryma whipplei Twist	Obligate	NC_004572	2.2902	1438	927303
tws	Tropheryma whipplei TW08/27	Obligate	NC_004551	2.2898	1438	925938
uur	Ureaplasma urealyticum	Obligate	NC_011374	2.3222	102547	874478	0.116	0.9
wbr	Wigglesworthia brevipalpis	Obligate	NC_004344	0.8206	697376	697724
xac	Xanthomonas axonopodis	Facultative	AE008923	1.0056	1371	5175554	0.103	7
xcc	Xanthomonas campestris	Facultative	AM920689	0.9941	1330	5079002	0.235	3
xfa	Xylella fastidiosa 9a5c	Obligate	AE003849	1.1135	1463	2679306	0.004	96
xft	Xylella fastidiosa Temecula1	Obligate	AE009442	1.1213	1466	2519802
ype	Yersinia pestis CO92	Multiple	AL590842	0.1406	4653618	4653728	0.517	1.25
ypk	Yersinia pestis KIM	Multiple	AE009952	0.1406	4600477	4600755			KIM10
